# Programmable Nucleic Acid Sensing in Human Cells Using Circularizable ssDNA

**DOI:** 10.1101/2025.03.12.642784

**Authors:** Ahmed Mahas, Raphael Ferreira, Lisa M. Riedmayr, George M. Church

## Abstract

Programmable technologies that sense specific nucleic acid signatures in living cells and trigger cellular functions hold significant potential for biotechnology and medicine. Here, we developed SONAR (**S**ensing **O**f **N**ucleic acids using **A**SOs and **R**everse-transcriptases), a platform that enables the detection of target DNA and RNA sequences and triggers controlled gene expression in human cells. SONAR operates through circularizable single-stranded DNA (ssDNA) sensors that, upon hybridization with complementary DNA or reverse-transcribed RNA, undergoes target-dependent ligation via endogenous ligases, subsequently driving expression of genetic payloads. For RNA sensing, we employed chemically modified antisense oligonucleotides (ASOs) to prime targeted reverse transcription, generating complementary DNA that promotes ssDNA circularization. We demonstrate SONAR’s ability to detect DNA, exogenous and endogenous RNA transcripts, coupled with a programmable expression of diverse protein payloads, including reporters, recombinases, and genome editors. This platform establishes a versatile framework for targeted nucleic acid detection and inducible gene expression, with broad applications in diagnostics, therapeutics, and synthetic biology.
