## Supplemental File for "Programmable Nucleic Acid Sensing in Human Cells Using Circularizable ssDNA"

### Sheet: Primers and oligos
Name	Sequence	Purpose
RT-Plus NLS-F	tcgacggtaccgcgggcccgggATGAAACGGACAGCCGACGG	PCR amplify MMLV-RT- NLS from Addgene plasmid 190105 and clone it into Addgene plasmid#138272 digested with SmaI and NotI
RT-Plus NLS-R	gcacctgaggagtgcggccgcttagactttcctcttcttcttgggctcg
RT-Minus NLS-F	tcgacggtaccgcgggcccgggATGaccctaaatatagaagatgagtatcggc	PCR amplify MMLV-RT-No NLS from Addgene plasmid 190105 and clone it into Addgene plasmid#138272 digested with SmaI and NotI
RT-Minus NLS-R	gcacctgaggagtgcggccgcttagggtgatgaattttctatgaggagggtag
RT-No NLS-No RH-F	AAGGCAGTTGTGTTGCAGCCCTTCC	PCR amplify whole plasmid with MMLV-RT to remove RNaseH domain
RT-No NLS-No RH-R	TAAGCGGCCGCACTCCTCAGGTG
RT-No NLS-No RH-Top	AGGGCTGCAACACAACTGCCTTTAAGCGGCCGCACTCCTCAGGT	To Gibson assemble with the PCR product of MMLV-RT lacking RNaseH domain
RT-No NLS-No RH-Bot	ACCTGAGGAGTGCGGCCGCTTAAAGGCAGTTGTGTTGCAGCCCT
Target sequence-TOP	CTAGCTGGCTGGATACCCATACGAGGTTCCAGATTACGCTCTCGAGATAGCTCTCTATTTGCACCAGTGGTCTATCGGTACGTAAGGCCCAACAAGGACGCGGATAGAAGGAAACACTCATCCGTGTCGACTTGGTGGGCC	To phosphorylate, anneal and ligate into Addgene plasmid#191138 digested with NheI and ApaI
Target sequence-Bot	CACCAAGTCGACACGGATGAGTGTTTCCTTCTATCCGCGTCCTTGTTGGGCCTTACGTACCGATAGACCACTGGTGCAAATAGAGAGCTATCTCGAGAGCGTAATCTGGAACCTCGTATGGGTATCCAGCCAG
mCherry-no target-F	gatgttccagattacgctctcgagagcgcgtgatgaacttcgaggac	Amplify part of mCherry sequence and clone it as no target sequence into Addgene plasmid#191138 digested with XhoI and ApaI
mCherry-no targe-R	agatgagtttttgttcgggcccacccgtccttcagcttcagcctctg
Target sequence into PB-CAG-BSD-F	tcgtaaaGGtctagagCTAGCGtcgtcgacgagctcgtttagtgaaccg	Amplify target sequence from target plasmid (181) and clone into PB plasmid digested with NheI and PmeI
Target sequence into PB-CAG-BSD-R	TCAGTTAGCCTCCCCCGTTTAAAgaaggcacagtcgaggctgatcagc
RT-to-PB-F	CCACTTCCTACCCTCGTAAAGGTCTAGAGATGaccctaaatatagaagatgagtatcggc	Amplify RT-No NLS and clone into PB digested with NheI and PmeI
RT-to-PB-R	CTTCCGTGTTTCAGTTAGCCTCCCCCGTTTttagggtgatgaattttctatgaggagg
Nluc-To Floxed-Stop-Fluc-F	atagcatacattatacgaagttatgaattcgccaccatggtcttcacact
Nluc-To Floxed-Stop-Fluc-R	ctgatcagcgggtttaaacgggccctctagactcgagttacgccagaatgcgttcg
Specific DNA Splint	CAGATCCTCTTCTGAGATGAGTTTTTGTTCCTTCTATCCGCGTCCTTGTTGGGCCTTACGTACCGATAGACCACTGGTGCAAATAGAGAGCTATCTCGAGAGCGTAATCTGGAACCTCGTATGGGTATCCAGCCAGCTAGCTTCAATTAAAGCGTAATCTGGAACATCGTATGGGTA
Non specific DNA Splint	CTTGGTTCACTGCCGTATAGGCAGGATCAAGTGGGCTTCATCCCgttttagagctagaaatagcaagttaaaataaggctagtccgttatcaacttgaaaaagtggcaccgagtcggtgctttttGTTCACTGCCGTATAGGCAG
Specific RNA Splint	rCrUrUrCrUrArUrCrCrGrCrGrUrCrCrUrUrGrUrUrGrGrGrCrCrUrUrArCrGrUrArCrCrGrArUrArGrArCrCrArCrUrGrGrUrGrCrArArArUrArGrArGrArGrCrUrArUrCrUrCrGrArGrArGrCrGrUrArArUrCrUrGrGrArArCrCrUrCrGrUrArUrGrGrGrUrArUrCrCrArGrCrCrArGrCrUrArGrCrUrUrCrArArUrUrArA
ACTB-qPCR-F	CACCTTCTACAATGAGCTGCG	qPCR and PCR for RT-DNA detection on gel electrophoresis
ACTB-qPCR-R	GGTCTCAAACATGATCTGGGTC	qPCR and PCR for RT-DNA detection on gel electrophoresis
GAPDH-qPCR-F	GCCAAAAGGGTCATCATCTCTGC	qPCR and PCR for RT-DNA detection on gel electrophoresis
GAPDH-qPCR-R	GTGCAGGAGGCATTGCTGATG	qPCR and PCR for RT-DNA detection on gel electrophoresis
Sens-Lig-F	gctcaccatggtggcgcttc	PCR amplification of splint-based ligated ssDNA sensor with GFP Payload
Sens-Lig-R	gcaaatgggcggtaggcgtg	PCR amplification of splint-based ligated ssDNA sensor with GFP Payload

### Sheet: gBlocks
Name	Sequence
T1-gBlock-mCherry-Nluc	tacgactcactatagggagacccaagctggctagcgtttaaacttaagcttatggtgagcaagggcgaggaggataacatggccatcatcaaggagttcatgcgcttcaaggtgcacatggagggctccgtgaacggccacgagttcgagatcgagggcgagggcgagggccgcccctacgagggcacccagaccgccaagctgaaggtgaccaagggtggccccctgcccttcgcctgggacatcctgtcccctcagttcatgtacggctccaaggcctacgtgaagcaccccgccgacatccccgactacttgaagctgtccttccccgagggcttcaagtgggagcgcgtgatgaacttcgaggacggcggcgtggtgaccgtgacccaggactcc…
T2-gBlock-mCherry-Nluc	tacgactcactatagggagacccaagctggctagcgtttaaacttaagcttatggtgagcaagggcgaggaggataacatggccatcatcaaggagttcatgcgcttcaaggtgcacatggagggctccgtgaacggccacgagttcgagatcgagggcgagggcgagggccgcccctacgagggcacccagaccgccaagctgaaggtgaccaagggtggccccctgcccttcgcctgggacatcctgtcccctcagttcatgtacggctccaaggcctacgtgaagcaccccgccgacatccccgactacttgaagctgtccttccccgagggcttcaagtgggagcgcgtgatgaacttcgaggacggcggcgtggtgaccgtgacccaggactcc…
T1-Cas12-U6 crRNA	AGGCAAGGCTTGACCGACAATTGCGGAAGAGGGCCTATTTCCCATGATTCCTTCATATTTGCATATACGATACAAGGCTGTTAGAGAGATAATTAGAATTAATTTGACTGTAAACACAAAGATATTAGTACAAAATACGTGACGTAGAAAGTAATAATTTCTTGGGTAGTTTGCAGTTTTAAAATTATGTTTTAAAATGGACTATCATATGCTTACCGTAACTTGAAAGTATTTCGATTTCTTGGCTTTATATATCTTGTGGAAAGGACGAAACACCGTAATTTCTACTCTTGTAGATTCCGTGTTCCTTGACTCTGGTTTTTTTAAGCTTGGGCCGCTCGAGGTACCTCTCTACATATGACATGTGCAATTGCATGAAGAATCTGCTT
T2-Cas12-U6 crRNA	AGGCAAGGCTTGACCGACAATTGCGGAAGAGGGCCTATTTCCCATGATTCCTTCATATTTGCATATACGATACAAGGCTGTTAGAGAGATAATTAGAATTAATTTGACTGTAAACACAAAGATATTAGTACAAAATACGTGACGTAGAAAGTAATAATTTCTTGGGTAGTTTGCAGTTTTAAAATTATGTTTTAAAATGGACTATCATATGCTTACCGTAACTTGAAAGTATTTCGATTTCTTGGCTTTATATATCTTGTGGAAAGGACGAAACACCGTAATTTCTACTCTTGTAGATCCTTCGGAGCGAAAACCAAGTTTTTTTAAGCTTGGGCCGCTCGAGGTACCTCTCTACATATGACATGTGCAATTGCATGAAGAATCTGCTT

### Sheet: ASOs
Name	Sequence 5'->3' ( +N: LNA modified NT, *:Phosphorothioate)	Target	Figure	Supplementary Figure
qPCR-ACTB ASO	+C*+A*+GCCT+GGAT+AGCA+ACGT+A+CATGG	ACTB mRNA	Fig. 2a	Supp. Fig. 2d
qPCR-GAPDH ASO	+G*+G*+TGCT+AAGC+AGTT+GGT+GGTGC	GAPDH mRNA	Fig. 2a	Supp. Fig. 2d
pT1	+G*+G*+C*CC+ACC+AAG+TCG+A+CACGG	Plasmid Target sequence, and genomically-integrated target	Fig. 2c	Supp. Fig. 3a, Supp. Fig.4b.
pT2	+G*+A*+C*GG+CGC+TAT+TC+AG+ATC+C+TCTTC	Plasmid Target sequence, and genomically-integrated target	Fig. 2c	Supp. Fig. 3a
pT3	+C*+C*+A*CC+AAG+TCG+AC+ACGG+A+T+GAGTG	Plasmid Target sequence, and genomically-integrated target	Fig. 2c, d, e, and f. Fig. 3a, e and g	Supp. Fig. 3a, b, and c, Supp Fig. 4a and b. Supp. Fig. 5a, Supp. Fig. 6c
pT4	+C*+T*+G* AG+A TG+A G+TT T+T+T G+TT CGG	Plasmid Target sequence, and genomically-integrated target	Fig. 2c	Supp. Fig. 3a, Supp Fig.4a and c.
pNT	+A*+G*+G* CG+C CG+T CC+T C+AG G+T+A CAT C	Non Targeting	Fig. 3 a, b, c, d and e	Supp. Fig. 5a and f. Supp. Fig. 6c
EEF1A1-ASO 1	+G*+G*T*+TTT+A+CGAT+GCAT+T+G+TTATC	EEF1A1 mRNA		Supp. Fig. 5b
EEF1A1-ASO 2	+C*+T*+G*AAG+GTT+TT+ACGA+TG+CATTG	EEF1A1 mRNA		Supp. Fig. 5b
EEF1A1-ASO 3	+C*+A*+TTC+TCC+TTTC+C+TTCTG	EEF1A1 mRNA		Supp. Fig. 5b
EEF1A1-ASO 4	+T*+C*+TGA+AGG+TTT+T+A+CGATG	EEF1A1 mRNA	Fig. 3b	Supp. Fig. 5b
GAPDH-ASO 1	+A*+G*GG*G+TCT+ACA+T+G+GCAAC	GAPDH mRNA		Supp. Fig. 5c
GAPDH-ASO 2	+G*+G*+T*CT+ACA+TGGC+AAC+TG+T+G+AGGAG	GAPDH mRNA		Supp. Fig. 5c
GAPDH-ASO 3	+G*+T*+C*TAC+ATGG+CAA+C+T+GTGAG	GAPDH mRNA	Fig. 3c	Supp. Fig. 5c
ACTB-A-ASO 1	+C*+T*+G*TA+ACA+ACGC+A+TCTC+A+T+ATTTG	ACTB mRNA	Fig. 3d	Supp. Fig. 5d
ACTB-A-ASO 2	+G*+G*+C*TTT+TAGG+A+TGGC+A+A+GGGAC	ACTB mRNA		Supp. Fig. 5d
ACTB-B-ASO 1	+G*+C*A*A+TGC+TA+TC+A+C+CTCCC	ACTB mRNA		Supp. Fig. 5e
ACTB-B-ASO 2	+A*+A*+A*GCA+ATGC+TA+TC+A+C+CTCCC	ACTB mRNA		Supp. Fig. 5e
ACTB-B-ASO 3	+A*+A*+T*TT+AC+ACG+AA+AGC+AA+T+G+CTATC	ACTB mRNA		Supp. Fig. 5e and f
LNA 3'-1	+C*+C*+A*CC+AAG+TCG+AC+ACGG+A+T+GAG+TG	Plasmid Target sequence, and genomically-integrated target	Fig. 3g	Supp. Fig. 6c
LNA 3'-1 Mis	+C*+C*+A*CC+AAG+TCG+AC+ACGG+A+T+GAG+TA	Plasmid Target sequence, and genomically-integrated target	Fig. 3g	Supp. Fig. 6c
3'-2 LNA	+C*C*+A* CC+A AG+T CG+A C+AC GG+A +TGA G+T+G	Plasmid Target sequence, and genomically-integrated target	Fig. 3g	Supp. Fig. 6c
LNA 3'-2 Mis	+C*C*+A* CC+A AG+T CG+A C+AC GG+A +TGA G+T+A	Plasmid Target sequence, and genomically-integrated target	Fig. 3g	Supp. Fig. 6c
Mis	+C*+C*+A* CC+A AG+T CG+A C+AC GG+A +T+GA GTA	Plasmid Target sequence, and genomically-integrated target	Fig. 3g	Supp. Fig. 6c

### Sheet: ssDNA sensors
Name	Payload	Sequence	Target	Figure	Supplementary Figure
pTarget-GFP-ssDNA	GFP	5' phosphorylation-CTCTCTATTTGCACCAGTGGTCTATCGGTACGTAAGGCCCAACAAGGACGCGGATAGAAGCGCCACCATGGTGAGCAAGGGCGAGGAGCTGTTCACCGGGGTGGTGCCCATCCTGGTCGAGCTGGACGGCGACGTAAACGGCCACAAGTTCAGCGTGTCCGGCGAGGGCGAGGGCGATGCCACCTACGGCAAGCTGACCCTGAAGTTCATCTGCACCACCGGCAAGCTGCCCGTGCCCTGGCCCACCCTCGTGACCACCCTGACCTACGGCGTGCAGTGCTTCAGCCGCTACCCCGACCACATGAAGCAGCACGACTTCTTCAAGTCCGCCATGCCCGAAGGCTACGTCCAGGAGCGCACCATCTTCTTCAAGGACGACG…	Plasmid Target sequence, and genomically-integrated target	Fig. 1b. and c	Supp. Fig. 1a, Supp. Fig. 2a
pTarget-Nluc-ssDNA (60 nt)	Nluc	5' phosphorylation-CTCTCTATTTGCACCAGTGGTCTATCGGTACGTAAGGCCCAACAAGGACGCGGATAGAAGCGCCACCATGGTCTTCACACTCGAAGATTTCGTTGGGGACTGGCGACAGACAGCCGGCTACAACCTGGACCAAGTCCTTGAACAGGGAGGTGTGTCCAGTTTGTTTCAGAATCTCGGGGTGTCCGTAACTCCGATCCAAAGGATTGTCCTGAGCGGTGAAAATGGGCTGAAGATCGACATCCATGTCATCATCCCGTATGAAGGTCTGAGCGGCGACCAAATGGGCCAGATCGAAAAAATTTTTAAGGTGGTGTACCCTGTGGATGATCATCACTTTAAGGTGATCCTGCACTATGGCACACTGGTAATCGACGGGGTTA…	Plasmid Target sequence, and genomically-integrated target	Fig. 2c, d, e and f, Fig. 3 a, b, c, d, g and h	Supp. Fig. 3 a, b, and c, Supp. Fig. 4 a, b, c, and d, Supp. Fig. 5 a, b, c, d, e ,and f, Supp. Fig. 6d and e
pTarget-Nluc-ssDNA (45 nt)	Nluc	5' phosphorylation-CTCTCTATTTGCACCAGTGGTCTATCGGTACGTAAGGCCCAACAAcgccaccatggtcttcacactcgaagatttcgttggggactggcgacagacagccggctacaacctggaccaagtccttgaacagggaggtgtgtccagtttgtttcagaatctcggggtgtccgtaactccgatccaaaggattgtcctgagcggtgaaaatgggctgaagatcgacatccatgtcatcatcccgtatgaaggtctgagcggcgaccaaatgggccagatcgaaaaaatttttaaggtggtgtaccctgtggatgatcatcactttaaggtgatcctgcactatggcacactggtaatcgacggggttacgccgaacatgatcg…	Plasmid Target sequence, and genomically-integrated target		Supp. Fig. 4c
pTarget-Nluc-ssDNA (75 nt)	Nluc	5' phosphorylation- CTCTCTATTTGCACCAGTGGTCTATCGGTACGTAAGGCCCAACAAGGACGCGGATAGAAGGAAACACTCATCCGTcgccaccatggtcttcacactcgaagatttcgttggggactggcgacagacagccggctacaacctggaccaagtccttgaacagggaggtgtgtccagtttgtttcagaatctcggggtgtccgtaactccgatccaaaggattgtcctgagcggtgaaaatgggctgaagatcgacatccatgtcatcatcccgtatgaaggtctgagcggcgaccaaatgggccagatcgaaaaaatttttaaggtggtgtaccctgtggatgatcatcactttaaggtgatcctgcactatggcacactg…	Plasmid Target sequence, and genomically-integrated target		Supp. Fig. 4c
pTarget-PolyA split sensor	Nluc	5' phosphorylation-CTCTCTATTTGCACCAGTGGTCTATCGGTACGTAAGGCCCAACAAGGACGCGGATAGAAGGGCCGCGACTCTAGATCATAATCAGCCATACCACTGAATGCAATTGTTGTTGTTAACTTGTTTATTGCAGCTTATAATGGTTACAAATAAAGCAATAGCATCACAAATTTCACAAATAAAGCATTTTTTTCACTGCGGATCCACTCCGCCCTAGGCTTTTGCAAAAAGCTAAGGAGTTCCGGGTGTGGAAAGTCCCCAGGCTCCCCAGCAGGCAGAAGTATGCAAAGCATGCATCTCAATTAGTCAGCAACCACGTTACATAACTTACGGTAAATGGCCCGCCTGGCTGACCGCCCAACGACCCCCGCCCATTGACGTCA…	Plasmid Target sequence, and genomically-integrated target		Supp. Fig. 4d
EEF1A1-Nluc-ssDNA	Nluc	5' phosphorylation-CTCAGAACTGTTTGTTTCAATTGGCCATTTAAGTTTAGTAGTAAAAGACTGGTTAATCGCCACCATGGTCTTCACACTCGAAGATTTCGTTGGGGACTGGCGACAGACAGCCGGCTACAACCTGGACCAAGTCCTTGAACAGGGAGGTGTGTCCAGTTTGTTTCAGAATCTCGGGGTGTCCGTAACTCCGATCCAAAGGATTGTCCTGAGCGGTGAAAATGGGCTGAAGATCGACATCCATGTCATCATCCCGTATGAAGGTCTGAGCGGCGACCAAATGGGCCAGATCGAAAAAATTTTTAAGGTGGTGTACCCTGTGGATGATCATCACTTTAAGGTGATCCTGCACTATGGCACACTGGTAATCGACGGGGTTACGC…	EEF1A1 mRNA	Fig. 3b	Supp. Fig. 5b
GAPDH-Nluc-ssDNA	Nluc	5' phosphorylation-GAAGAGAGAGACCCTCACTGCTGGGGAGTCCCTGCCACACTCAGTCCCCCACCACACTGAATCTCCGCCACCATGGTCTTCACACTCGAAGATTTCGTTGGGGACTGGCGACAGACAGCCGGCTACAACCTGGACCAAGTCCTTGAACAGGGAGGTGTGTCCAGTTTGTTTCAGAATCTCGGGGTGTCCGTAACTCCGATCCAAAGGATTGTCCTGAGCGGTGAAAATGGGCTGAAGATCGACATCCATGTCATCATCCCGTATGAAGGTCTGAGCGGCGACCAAATGGGCCAGATCGAAAAAATTTTTAAGGTGGTGTACCCTGTGGATGATCATCACTTTAAGGTGATCCTGCACTATGGCACACTGGTAATCGACGG…	GAPDH mRNA	Fig. 3a (as NT) and c	Supp. Fig. 5c
ACTB-Nluc-ssDNA-2 (A)	Nluc	5' phosphorylation-CCCAAAGTTCACAAGGTGGCCGAGGACTTTGATTGCACATTGTTGTTTTTTTAATAGTCATTCCGCCACCATGGTCTTCACACTCGAAGATTTCGTTGGGGACTGGCGACAGACAGCCGGCTACAACCTGGACCAAGTCCTTGAACAGGGAGGTGTGTCCAGTTTGTTTCAGAATCTCGGGGTGTCCGTAACTCCGATCCAAAGGATTGTCCTGAGCGGTGAAAATGGGCTGAAGATCGACATCCATGTCATCATCCCGTATGAAGGTCTGAGCGGCGACCAAATGGGCCAGATCGAAAAAATTTTTAAGGTGGTGTACCCTGTGGATGATCATCACTTTAAGGTGATCCTGCACTATGGCACACTGGTAATCGACGGGG…	ACTB-A mRNA	Fig. 3d	Supp. Fig. 5d
ACTB-Nluc-ssDNA-1 (B)	Nluc	5' phosphorylation-AAAGCCACCCCACTTCTCTCTAAGGAGAAGGGCCCAGTCCTCTCCCAAGTCCACACACGCCACCATGGTCTTCACACTCGAAGATTTCGTTGGGGACTGGCGACAGACAGCCGGCTACAACCTGGACCAAGTCCTTGAACAGGGAGGTGTGTCCAGTTTGTTTCAGAATCTCGGGGTGTCCGTAACTCCGATCCAAAGGATTGTCCTGAGCGGTGAAAATGGGCTGAAGATCGACATCCATGTCATCATCCCGTATGAAGGTCTGAGCGGCGACCAAATGGGCCAGATCGAAAAAATTTTTAAGGTGGTGTACCCTGTGGATGATCATCACTTTAAGGTGATCCTGCACTATGGCACACTGGTAATCGACGGGGTTACGC…	ACTB-B mRNA		Supp. Fig. 5e and f
pTarget-Cre-ssDNA	Cre	5' phosphorylation-CTCTCTATTTGCACCAGTGGTCTATCGGTACGTAAGGCCCAACAAGGACGCGGATAGAAGCGCCACCatgtccaatttactgaccgtacaccaaaatttgcctgcattaccggtcgatgcaacgagtgatgaggttcgcaagaacctgatggacatgttcagggatcgccaggcgttttctgagcatacctggaaaatgcttctgtccgtttgccggtcgtgggcggcatggtgcaagttgaataaccggaaatggtttcccgcagaacctgaagatgttcgcgattatcttctatatcttcaggcgcgcggtctggcagtaaaaactatccagcaacatttgggccagctaaacatgcttcatcgtcggtccgggctgc…	Plasmid Target sequence, and genomically-integrated target	Fig. 3e	Supp. Fig. 6 a and b
pTarget-Cas12-ssDNA	Cas12a	5' phosphorylation-CTCTCTATTTGCACCAGTGGTCTATCGGTACGTAAGGCCCAACAAGGACGCGGATAGAAGCGCCACCatgccggcagctaagagggtgaaactggatggcggtagcggcggaggcagcggtggcggcagcggccccctcgagacacagttcgagggctttaccaacctgtatcaggtgagcaagacactgcggtttgagctgatcccacagggcaagaccctgaagcacatccaggagcagggcttcatcgaggaggacaaggcccgcaatgatcactacaaggagctgaagcccatcatcgatcggatctacaagacctatgccgaccagtgcctgcagctggtgcagctggattgggagaacctgagcgccgccatcg…	Plasmid Target sequence, and genomically-integrated target	Fig. 3f
